# Ancient DNA from Protohistoric Period Cambodia indicates that South Asians admixed with local populations as early as 1^st^-3^rd^ centuries CE

**DOI:** 10.1101/2022.06.30.498315

**Authors:** Piya Changmai, Ron Pinhasi, Michael Pietrusewsky, Miriam T. Stark, Rona Michi Ikehara-Quebral, David Reich, Pavel Flegontov

## Abstract

Indian cultural influence is remarkable in present-day Mainland Southeast Asia (MSEA), and it may have stimulated early state formation in the region. Various present-day populations in MSEA harbor a low level of South Asian ancestry, but previous studies failed to detect such ancestry in any ancient individual from MSEA. In this study, we discovered a substantial level of South Asian admixture (ca. 40% – 50%) in a Protohistoric individual from the Vat Komnou cemetery at the Angkor Borei site in Cambodia. The location and direct radiocarbon dating result on the human bone (95% confidence interval is 78 – 234 calCE) indicate that this individual lived during the early period of Funan, one of the earliest states in MSEA, which shows that the South Asian gene flow to Cambodia started about a millennium earlier than indicated by previous published results of genetic dating relying on present-day populations. Plausible proxies for the South Asian ancestry source in this individual are present-day populations in Southern India, and the individual shares more genetic drift with present-day Cambodians than with most present-day East and Southeast Asian populations.
