## Supplemental Table 2 for "Ancient DNA from Protohistoric Period Cambodia indicates that South Asians admixed with local populations as early as 1^st^-3^rd^ centuries CE"

### Sheet: new data
Master ID	Burial no.	Skeletal element	Date, mean in years before 1950 CE	Date, standard deviation in BP	Date	Locality	Country	Latitude	Longitude	No. libraries	Coverage on autosomal targets	Coverage on the 1240K sites	Autosomal SNPs covered	1240K SNPs covered	Mean length of shotgun sequences (merged data)	Y-chromosome haplogroup in the terminal mutation notation	Y-chromosome haplogroup in the ISOGG v15.73 notation	mtDNA coverage (merged data)	mtDNA haplogroup	mtDNA match to consensus (merged data)	Damage rate in first nucleotide on sequences overlapping the 1240K targets (merged data)	Sex ratio = Y/(Y+X) read counts] (merged data)	Molecular Sex	Xcontam ANGSD SNPs (only if male)	Xcontam ANGSD point estimate	Xcontam ANGSD Z-score	Xcontam ANGSD 95% CI truncated at 0	Library IDs	Published by	Library type	UDG treatment	Shallow shotgun screening, raw reads	Shallow shotgun screening, hg19 fraction	Mean shotgun sequence length	Nuclear enrichment protocol	Nuclear raw reads	Nuclear sequences merged	Nuclear sequences passing filters and covering the 1240K targets, before deduplication	Nuclear sequences passing filters and covering the 1240K targets, after deduplication	Nuclear coverage	Damage rate in the first nucleotide on sequences overlapping the 1240K sites (contamination suspected if <0.03)	Nuclear mean sequence length	X-chromosome hits	Y-chromosome hits	Sex	Y-chromosome haplogroup
I1680	AB40C	cochlea	1790	40	78-234 calCE (1885±30 BP, Poz-81120)	Angkor Borei, Vat Komnou cemetery	Cambodia	10.989	104.976	9	0.032821	0.061	96584	64102	64.9	O-Y9032	O1b	11.0815	R30	[0.867,0.95]	0.25	0.396388	M	11	n/a (<200 SNPs)	n/a (<200 SNPs)	n/a (<200 SNPs)	S1680.E1.L1	Lipson et al. 2018	double-stranded	partial				1240k+v2	12177534	10945990	1488018	19501	0.016	0.257	56.8	335	248	M	O1b
																												S1680.E1.L2	Lipson et al. 2018	double-stranded	partial	427649	0.0078	21	1240k	4851948	1893204	77920	3117	0	0.093	38	47	31	M	O1b
																												S1680.E1.L4	Lipson et al. 2018	double-stranded	partial	501922	0.0049	21	1240k	5312765	4289318	89101	18322	0.02	0.138	38	317	257	M	O1b
																												S1680.E1.L5	this study	single-stranded	USER	303629	0.00111694	39.6	1240k+v2	8985229	4199324	253077	782	0.000617	0.277	46.8	17	14	U	O1b
																												S1680.E1.L6	this study	single-stranded	USER	320251	0.00762843	64.9	1240k+v2	10229848	4197381	202671	715	0.000571	0.282	46.6	3	13	U	O1b
																												S1680.E2.L1	Lipson et al. 2018	double-stranded	partial	352875	0.0443	20	1240k	6121717	1352138	31052	9064	0.01	0.14	32	166	109	M	O1b
																												S1680.E2.L2	Lipson et al. 2018	double-stranded	partial	297156	0.0451	20	1240k	6121717	1293400	34407	8712	0.01	0.126	32	156	115	M	O1b
																												S1680.E2.L3	Lipson et al. 2018	double-stranded	partial	351599	0.0576	20	1240k	6121717	1385914	34388	9188	0.01	0.127	31	169	129	M	O1b
																												S1680.E2.L4	Lipson et al. 2018	double-stranded	partial	350443	0.0443	20	1240k	6121717	1448734	31273	6246	0.01	0.114	31	103	74	M	O1b
