## Supplemental Table 3 for "Ancient DNA from Protohistoric Period Cambodia indicates that South Asians admixed with local populations as early as 1^st^-3^rd^ centuries CE"

### Sheet: population list
group/individual label	meta-population, abbreviated name	number of individuals	country	reference		abbreviation	meta-population name
Mandenka	AFR	17	Senegal	Bergström et al., 2020		AFR	African
Mbuti	AFR	10	Congo	Bergström et al., 2020		Ancient SEA	Ancient Southeast Asian
Cambodia IA 78-234 CE I1680	Ancient SEA	1	Cambodia	this study (sequencing), Lipson et al., 2018 (sequencing)		NEGA	Andamanese Negrito (Andamanese hunter-gatherer)
Laos LN/BA 1125-926 BCE La364	Ancient SEA	1	Laos	McColl et al., 2018		CAU	Caucasian
Laos BA 459-231 BCE La727	Ancient SEA	1	Laos	McColl et al., 2018		CAS	Central Asian
Malaysia LN 744-398 BCE Ma912	Ancient SEA	1	Malaysia	McColl et al., 2018		ESEA	East and Southeast Asian
Malaysia His. 1448-1625 CE Ma554	Ancient SEA	1	Malaysia	McColl et al., 2018		EUR	European
Malaysia His. 1505-1653 CE Ma555	Ancient SEA	1	Malaysia	McColl et al., 2018		NEGM	Mainland Southeast Asian Negrito
Thailand IA 215-344 CE Th521	Ancient SEA	1	Thailand	McColl et al., 2018		ME	Middle Easterner
Thailand IA 236-338 CE Th519	Ancient SEA	1	Thailand	McColl et al., 2018		SAM	Native Meso- and South American
Thailand IA 238-376 CE Th530	Ancient SEA	1	Thailand	McColl et al., 2018		PA	Papuan and Australian
Thailand IA 259-419 CE Th531	Ancient SEA	1	Thailand	McColl et al., 2018		SIB	Siberian
Vietnam N 2200-1600 BCE I0626	Ancient SEA	1	Vietnam	Lipson et al., 2018		SAS	South Asian
Vietnam N 2200-1600 BCE I2947	Ancient SEA	1	Vietnam	Lipson et al., 2018
Vietnam N 2133-1892 BCE I0627	Ancient SEA	1	Vietnam	Lipson et al., 2018
Vietnam N 1889-1742 BCE I1859	Ancient SEA	1	Vietnam	Lipson et al., 2018
Vietnam N 1872-1636 BCE I2731	Ancient SEA	1	Vietnam	Lipson et al., 2018
Vietnam LN 2500-1500 BCE Vt880	Ancient SEA	1	Vietnam	McColl et al., 2018
Vietnam LN 2343-2049 BCE Vt833	Ancient SEA	1	Vietnam	McColl et al., 2018
Vietnam LN 800-551 BCE Vt778	Ancient SEA	1	Vietnam	McColl et al., 2018
Vietnam LN 399-209 BCE Vt777	Ancient SEA	1	Vietnam	McColl et al., 2018
Vietnam BA 391-208 BCE Vt808	Ancient SEA	1	Vietnam	McColl et al., 2018
Vietnam BA 389-207 BCE Vt781	Ancient SEA	1	Vietnam	McColl et al., 2018
Vietnam BA 386-206 BCE Vt779	Ancient SEA	1	Vietnam	McColl et al., 2018
Vietnam BA 350-54 BCE Vt796	Ancient SEA	1	Vietnam	McColl et al., 2018
Vietnam BA 100 BCE-100 CE I2497	Ancient SEA	1	Vietnam	Lipson et al., 2018
Vietnam BA 44 BCE–61 CE I2948	Ancient SEA	1	Vietnam	Lipson et al., 2018
Vietnam His. 1641-1950 CE Vt719	Ancient SEA	1	Vietnam	McColl et al., 2018
Dungan	CAS	2	Kyrgyzstan	Damgaard et al., 2018
Karakalpak	CAS	3	Uzbekistan	Damgaard et al., 2018
Kazakh	CAS	3	Kazakhstan	Damgaard et al., 2018
Kyrgyz_Kyrgyzstan	CAS	4	Kyrgyzstan	Mallick et al., 2016, Damgaard et al., 2018
Mongola	CAS	6	China	Bergström et al., 2020
Tajik	CAS	5	Tajikistan	Raghavan et al., 2014, Mallick et al., 2016, Damgaard et al., 2018
Tu	CAS	10	China	Bergström et al., 2020
Turkmen	CAS	2	Turkmenistan	Damgaard et al., 2018
Uyghur	CAS	13	China	Damgaard et al., 2018, Bergström et al., 2020
Uzbek	CAS	3	Uzbekistan	Damgaard et al., 2018
Xibo	CAS	7	China	Bergström et al., 2020
Kalmyk	CAS	2	Russia	Damgaard et al., 2018
Adygei	CAU	13	Russia	Bergström et al., 2020
Ami	ESEA	2	Taiwan	Mallick et al., 2016
Atayal	ESEA	1	Taiwan	Mallick et al., 2016
Burmese	ESEA	2	Myanmar	Mallick et al., 2016
Cambodian	ESEA	7	Cambodia	Bergström et al., 2020
Lahu	ESEA	8	China	Bergström et al., 2020
Dai	ESEA	9	China	Bergström et al., 2020
Dusun	ESEA	2	Brunei	Mallick et al., 2016
Han	ESEA	42	China	Bergström et al., 2020
Igorot	ESEA	2	Philippines	Mallick et al., 2016
Japanese	ESEA	28	Japan	Mallick et al., 2016, Bergström et al., 2020
Kinh	ESEA	2	Vietnam	Mallick et al., 2016
Korean	ESEA	2	South Korea	Mallick et al., 2016
Miao	ESEA	10	China	Bergström et al., 2020
Naxi	ESEA	9	China	Mallick et al., 2016, Bergström et al., 2020
She	ESEA	10	China	Bergström et al., 2020
Sherpa	ESEA	2	Nepal	Mallick et al., 2016
Thai	ESEA	2	Thailand	Mallick et al., 2016
Tibetan	ESEA	2	Nepal	Mallick et al., 2016
Tujia	ESEA	9	China	Bergström et al., 2020
Yi	ESEA	10	China	Bergström et al., 2020
Albanian	EUR	1	Albania	Mallick et al., 2016
Bulgarian	EUR	2	Bulgaria	Mallick et al., 2016
Cretan	EUR	2	Greece	Mallick et al., 2016
Czech	EUR	1	Czech Republic	Mallick et al., 2016
English	EUR	2	Great Britain	Mallick et al., 2016
French	EUR	25	France	Bergström et al., 2020
Orcadian	EUR	15	Orkney Islands	Bergström et al., 2020
Sardinian	EUR	25	Italy	Bergström et al., 2020
Tuscan	EUR	2	Italy	Bergström et al., 2020
Druze	ME	37	Israel	Bergström et al., 2020
Palestinian	ME	40	Israel	Bergström et al., 2020
Jarawa	NEGA	4	India	Mondal et al., 2016
Onge	NEGA	8	India	Mallick et al., 2016, Mondal et al., 2016
Jehai	NEGM	2	Malaysia	McColl et al., 2018
Nasioi	PA	11	Papua New Guinea	Bergström et al., 2020
Papuan	PA	14	Papua New Guinea	Bergström et al., 2020
Karitiana	SAM	12	Brazil	Rasmussen et al., 2014, Bergström et al., 2020
Pima	SAM	13	Mexico	Bergström et al., 2020
Balochi	SAS	19	Pakistan	Bergström et al., 2020
Bengali	SAS	3	Bangladesh	Mallick et al., 2016, Mondal et al., 2016
Birhor	SAS	8	India	Mondal et al., 2016
Brahmin_Uttar_Pradesh	SAS	10	India	Mondal et al., 2016
Brahmin_Visakhapatnam	SAS	2	India	Mallick et al., 2016
Brahui	SAS	22	Pakistan	Bergström et al., 2020
Burusho	SAS	22	Pakistan	Bergström et al., 2020
Hazara	SAS	16	Pakistan	Damgaard et al., 2018, Bergström et al., 2020
Irula	SAS	12	India	Mallick et al., 2016, Mondal et al., 2016
Kalash	SAS	21	Pakistan	Bergström et al., 2020
Kapu	SAS	2	India	Mallick et al., 2016
Kashmiri_Pandit	SAS	1	India	Mallick et al., 2016
Kharia	SAS	1	India	Mallick et al., 2016
Khonda_Dora	SAS	1	India	Mallick et al., 2016
Kurumba	SAS	1	India	Mallick et al., 2016
Kusunda	SAS	2	Nepal	Mallick et al., 2016
Madiga	SAS	2	India	Mallick et al., 2016
Makrani	SAS	20	Pakistan	Bergström et al., 2020
Mala	SAS	3	India	Mallick et al., 2016
Pathan	SAS	23	Pakistan	Bergström et al., 2020
Punjabi	SAS	4	Pakistan	Mallick et al., 2016, Mondal et al., 2016
Rajput	SAS	10	India	Mondal et al., 2016
Relli	SAS	2	India	Mallick et al., 2016
Riang	SAS	10	India	Mondal et al., 2016
Sindhi_Pakistan	SAS	18	Pakistan	Bergström et al., 2020
Vellalar	SAS	9	India	Mondal et al., 2016
Yadava	SAS	2	India	Mallick et al., 2016
Altaian	SIB	2	Russia	Mallick et al., 2016, Damgaard et al., 2018
Bashkir	SIB	2	Russia	Damgaard et al., 2018
Buryat	SIB	4	Russia	Raghavan et al., 2015, Damgaard et al., 2018
Daur	SIB	8	China	Bergström et al., 2020
Even	SIB	2	Russia	Mallick et al., 2016
Hezhen	SIB	8	China	Bergström et al., 2020
Oroqen	SIB	9	China	Bergström et al., 2020
Teleut	SIB	2	Russia	Damgaard et al., 2018
Tubalar	SIB	2	Russia	Mallick et al., 2016
Ulchi	SIB	2	Russia	Mallick et al., 2016
Yakut	SIB	20	Russia	Bergström et al., 2020

### Sheet: references
reference
Bergström, Anders, et al. "Insights into human genetic variation and population history from 929 diverse genomes." Science 367.6484 (2020): eaay5012.
de Barros Damgaard, Peter, et al. "The first horse herders and the impact of early Bronze Age steppe expansions into Asia." Science 360.6396 (2018): eaar7711.
Lipson, Mark, et al. "Ancient genomes document multiple waves of migration in Southeast Asian prehistory." Science 361.6397 (2018): 92-95.
Mallick, Swapan, et al. "The Simons genome diversity project: 300 genomes from 142 diverse populations." Nature 538.7624 (2016): 201-206.
McColl, Hugh, et al. "The prehistoric peopling of Southeast Asia." Science 361.6397 (2018): 88-92.
Mondal, Mayukh, et al. "Genomic analysis of Andamanese provides insights into ancient human migration into Asia and adaptation." Nature Genetics 48.9 (2016): 1066-1070.
Raghavan, Maanasa, et al. "Upper Palaeolithic Siberian genome reveals dual ancestry of Native Americans." Nature 505.7481 (2014): 87-91.
Raghavan, Maanasa, et al. "Genomic evidence for the Pleistocene and recent population history of Native Americans." Science 349.6250 (2015): aab3884.
Rasmussen, Morten, et al. "The genome of a Late Pleistocene human from a Clovis burial site in western Montana." Nature 506.7487 (2014): 225-229.
